# Cell-intrinsic differences between human airway epithelial cells from children and adults

**DOI:** 10.1101/2020.04.20.027144

**Authors:** Elizabeth F. Maughan, Robert E. Hynds, Adam Pennycuick, Ersilia Nigro, Kate H.C. Gowers, Celine Denais, Sandra Gómez-López, Kyren A. Lazarus, Jessica C. Orr, David R. Pearce, Sarah E. Clarke, Dani Do Hyang Lee, Maximillian N. J. Woodall, Tereza Masonou, Katie-Marie Case, Vitor H. Teixeira, Benjamin E. Hartley, Richard J. Hewitt, Chadwan Al Yaghchi, Gurpreet S. Sandhu, Martin A. Birchall, Christopher O’Callaghan, Claire M. Smith, Paolo De Coppi, Colin R. Butler, Sam M. Janes

## Abstract

The airway epithelium is a key protective barrier, the integrity of which is preserved by the self-renewal and differentiation of basal stem cells. Epithelial cells are central to the pathogenesis of multiple lung diseases. In chronic lung diseases, increasing age is a principle risk factor. Few studies have explored the differences between airway epithelial cells in children and adults and how the function of basal stem cells changes during ageing is poorly understood. Here, we analyze airway epithelial cells from children and adults in homeostatic conditions (laser capture-microdissected whole epithelium and fluorescence-activated cell-sorted basal cells) and in proliferation-inducing cell culture conditions. We find that, while the cellular composition of the pediatric and adult tracheobronchial epithelium is broadly similar, in cell culture, pediatric airway epithelial cells displayed higher colony-forming ability, sustained *in vitro* growth and outcompeted adult cells in competitive proliferation assays. In RNA sequencing experiments, we observed potentially important differences between epithelium from children and adults, including higher baseline interferon-associated gene expression in pediatric epithelium. Our results demonstrate cell-intrinsic differences in transcriptional profile and regenerative capacity between proximal airway epithelial cells of children and adults.

**Graphical abstract:** 
