## Supplementary material for "Cell-intrinsic differences between human airway epithelial cells from children and adults": Table S4

### Sheet: Sheet1
	RNA Dataset	Patient ID	RNA Quantity (ng/ul)	RIN score	RNA for Library Construction (ng)
	Cultured Basal	N3	186	10	600
	Cultured Basal	N4	87.8	10	600
	Cultured Basal	A5	81.6	10	600
	Cultured Basal	P12	113	10	600
	Cultured Basal	P11	243	9.9	600
	Cultured Basal	P3	277	9.9	600
	2017-08-17-MAUGHAN	A1	1.99	6.8	500
	2017-08-17-MAUGHAN	A2	2.1	6.6	500
	2017-08-17-MAUGHAN	A3	21.6	3.8	500
	2017-08-17-MAUGHAN	A4	16	6.9	500
	2017-08-17-MAUGHAN	A5	2.18	7.2	500
	2017-08-17-MAUGHAN	A5C	12.2	8.4	500
	2017-08-17-MAUGHAN	P1	14	6.7	500
	2017-08-17-MAUGHAN	P3	98	7	500
	2017-08-17-MAUGHAN	P4	1.68	6.8	500
	2017-08-17-MAUGHAN	P5	0.601	6.2	500
	2017-08-17-MAUGHAN	P6	0.402	6.4	500
	2017-08-17-MAUGHAN	P3C	2.67	7.9	500
	2018-02-14-02	P7	1.42	7	500
	2018-02-14-03	N1	4.18	5.8	500
	2018-02-14-04	N2	0.827	3.5	500
	2018-02-14-05	N3	16	6.6	500
	2018-02-14-06	N4	12.2	7.5	500
	2018-02-14-07	N5	2.01	7.2	500
	2021-CAPTURES	P26	3.86	7.6	500
	2021-CAPTURES	N21	5.28	7.4	500
	2021-CAPTURES	N22	8.691	4	500
