## Supplementary material for "Cell-intrinsic differences between human airway epithelial cells from children and adults": Table S1

### Sheet: Paediatric
Identifier	Age (months)	Sex	Indication for procedure	Site of biopsy	Use
P1	12	M	Diagnostic: Ex-premature infant, CLD ?cause of stridor	Normal trachea above low tracheostomy	LCM RNA sequencing
P3	83	M	Post-op check: Previous Laryngotracheal reconstruction, 3 weeks post-tracheal resection and tracheostomy closure. Stitch granuloma.	Normal left mid-trachea	LCM RNA sequencing, cell culture, cultured RNA sequencing
P4	41	M	Check: Tracheostomy since birth following EXIT procedure for facial lymphatic malformation	Normal trachea above low tracheostomy	LCM RNA sequencing
P5	14	M	Check: anterior glottic web	Normal left mid-trachea	LCM RNA sequencing
P6	106	M	Post-op check: carinal carcinoid tumour post-resection	Normal left mid-trachea	LCM RNA sequencing
P7	18	M	Diagnostic: ?cause of stridor, Trisomy 23	Normal left mid-trachea	LCM RNA sequencing
P10	3	M	Diagnostic: laryngomalacia	Normal left mid-trachea	Cell culture, cultured RNA sequencing
P11	30	M	Diagnostic: tracheostomy for severe premature chronic lund disease, failed decannulation. Suprastomal granulation	Normal left mid-trachea	Cell culture, cultured RNA sequencing
P12	12	F	Therapeutic: subglottic stenosis requiring balloon dilatation	Normal left mid-trachea	Cell culture
P13	168	M	Check: tracheobronchomalacia	Normal left mid-trachea	Immunohistochemistry
P14	72	M	Diagnostic: laryngomalacia	Normal left mid-trachea	Immunohistochemistry
P15	76	F	Check: Previous laryngotracheal reconstruction	Normal left mid-trachea	Immunohistochemistry
P16	3	F	Check: Resolved laryngeal papillomatosis	Normal left mid-trachea	Cell culture
P20	2.5	M	Check: repaired type 4 laryngeal cleft	Normal left mid-trachea	Single-cell sorting (basal RNA sequencing)
P21	14	M	Diagnostic: Type 1 laryngeal cleft	Normal left mid-trachea	Single-cell sorting (basal RNA sequencing)
P22	28	M	Check: Ex-premature infant, chronic lung disease, previous removal of laryngeal cyst, recurrent wheeze admission	Normal left mid-trachea	Single-cell sorting (96-well)
P23	11	M	Post-op check: Ex-premature infant, subglottic cyst previously deroofed. LPR cobblestoning of trachealis.	Normal left mid-trachea	Single-cell sorting (basal RNA sequencing)
P24	85	F	Check: ex-premature infant, chronic lung disease	Normal left mid-trachea	Single-cell sorting (96-well), cell culture
P25	96	M	Check: tracheal granuloma following intubation	Normal trachea above low tracheostomy	Single-cell sorting (96-well), cell culture
P26	9	F	Diagnostic: grade 2 congential subglottic stenosis, bilateral vocal cord palsy, trachestomy following cardiac surgery	Normal trachea above low tracheostomy	LCM RNA Sequencing

### Sheet: Adult
Identifier	Age (years)	Sex	Smoking status	Pack years	Indication for procedure	Site of biopsy	Use
A1	72	M	ex	Pipe - 28yrs	Surveillance: Previous mild & moderate dysplasia	Normal right upper lobe bronchus	LCM RNA sequencing
A2	68	F	ex	40	Surveillance: Previous CIS on last bronchoscopy, evidence of microinvasion on this test	Normal right middle lobe bronchus	LCM RNA sequencing
A4	63	M	ex	50	Surveillance: Mild-moderate dysplasia apical segment LLL	Normal carina	LCM RNA sequencing, cell culture
A5	60	F	ex	50	Surveillance: CIS Lingula, dysplasia LUL	Normal right middle lobe bronchus	LCM RNA sequencing, cell culture, cultured RNA sequencing
N3	58	F	non	N/A	Laryngeal supraglottic stenosis, normal tracheal tissue	Normal left mid-trachea	LCM RNA sequencing, cell culture, cultured RNA sequencing
N4	69	M	non	N/A	Resolved laryngeal papillomatosis, normal tracheal tissue	Normal left mid-trachea	LCM RNA sequencing, cell culture, cultured RNA sequencing
N7	40	F	non	N/A	Diagnostic: Normal	Normal left mid-trachea	Cell culture
N8	30	F	non	N/A	Diagnostic: Normal	Normal left mid-trachea	Cell culture
N9	62	F	non	N/A	Diagnostic: Right vocal cord palsy – arytenoid joint fixation	Normal left mid-trachea	Cell culture
N10	66	F	ex	20	Therapeutic: Botox for vocal cord dystonia	Normal anterior trachea	Immunohistochemistry
N11	56	M	ex	10	Therapeutic: webbing suture to raise vocal pitch	Normal anterior trachea	Immunohistochemistry
N12	72	M	ex	15	Diagnostic: Grade 2 subglottic stenosis from previous LTR	Normal anterior trachea	Immunohistochemistry
N15	83	F	non	N/A	Therapeutic: Botox for vocal cord dystonia	Normal anterior trachea	Single-cell sorting (96-well)
N16	75	F	ex	40	Therapeutic: Botox for vocal cord dystonia	Normal anterior trachea	Single-cell sorting (96-well)
N17	72	F	non	N/A	Therapeutic: subglottic stenosis	Normal anterior trachea	Single-cell sorting (96-well)
N18	58	F	non	N/A	Idiopathic subglottic stenosis, normal tracheal tissue	Normal anterior trachea	Single-cell sorting (basal RNA sequencing)
N19	61	F	non	N/A	Idiopathic subglottic stenosis, normal tracheal tissue	Normal anterior trachea	Single-cell sorting (basal RNA sequencing)
N20	62	F	non	N/A	Therapeutic: Botox for vocal cord dystonia	Normal anterior trachea	Single-cell sorting (basal RNA sequencing)
N21	65	M	non	N/A	Therapeutic: at time of Laryngtracheal reconstruction of glottic stenosis secondary to intubation trauma	Normal left mid-trachea	LCM RNA sequencing
N22	33	F	non	N/A	Therapeutic: at time of Slide tracheoplasty for tracheal stenosis following neck self-harm	Normal left mid-trachea	LCM RNA sequencing
