## Supplementary material for "Cell-intrinsic differences between human airway epithelial cells from children and adults": Table S2

### Sheet: Epithelial Viral Infection
Gene.ID	Rationale	Paper
IDO1	Immune gene correlated with ACE2 in resp epithelium	Braga dataset, Sungnak preprint
PI3	Immune gene correlated with ACE2 in resp epithelium	Braga dataset, Sungnak preprint
CEACAM5	Immune gene correlated with ACE2 in resp epithelium	Braga dataset, Sungnak preprint
KYNU	Immune gene correlated with ACE2 in resp epithelium	Braga dataset, Sungnak preprint
TCN1	Immune gene correlated with ACE2 in resp epithelium	Braga dataset, Sungnak preprint
S100P	Immune gene correlated with ACE2 in resp epithelium	Braga dataset, Sungnak preprint
IRAK3	Immune gene correlated with ACE2 in resp epithelium	Braga dataset, Sungnak preprint
TNFSF10	Immune gene correlated with ACE2 in resp epithelium	Braga dataset, Sungnak preprint
NOS2	Immune gene correlated with ACE2 in resp epithelium	Braga dataset, Sungnak preprint
PTGES	Immune gene correlated with ACE2 in resp epithelium	Braga dataset, Sungnak preprint
MDK	Immune gene correlated with ACE2 in resp epithelium	Braga dataset, Sungnak preprint
RAB37	Immune gene correlated with ACE2 in resp epithelium	Braga dataset, Sungnak preprint
ASS1	Immune gene correlated with ACE2 in resp epithelium	Braga dataset, Sungnak preprint
OAS1	Immune gene correlated with ACE2 in resp epithelium	Braga dataset, Sungnak preprint
MX1	Immune gene correlated with ACE2 in resp epithelium	Braga dataset, Sungnak preprint
DDX58	Innate immune sensing
CXCL9	Proinflammatory chemokines
CXCL10	Proinflammatory chemokines
CXCL11	Proinflammatory chemokines
CCL5	Proinflammatory chemokines
IL6	Induced by RSV
CXCL8	Induced by RSV
MUC1	Mucins
MUC2	Mucins
MUC3A	Mucins
MUC3B	Mucins
MUC4	Mucins
MUC5AC	Mucins
MUC5B	Mucins
MUC6	Mucins
MUC7	Mucins
MUC8	Mucins
MUC12	Mucins
MUC13	Mucins
MUC15	Mucins
MUC16	Mucins
MUC17	Mucins
MUC19	Mucins
MUC20	Mucins
MUC21	Mucins
MUCL1	Mucins
CDHR5	Mucins
IFNA1	Type I IFN
IFNA2	Type I IFN
IFNA4	Type I IFN
IFNA5	Type I IFN
IFNA6	Type I IFN
IFNA7	Type I IFN
IFNA8	Type I IFN
IFNA10	Type I IFN
IFNA13	Type I IFN
IFNA14	Type I IFN
IFNA16	Type I IFN
IFNA17	Type I IFN
IFNA21	Type I IFN
IFNB1	Type I IFN
IFNB3	Type I IFN
IFNK	Type I IFN
IFNW1	Type I IFN
IFNL1	Type III IFN
IFNL2	Type III IFN
IFNL3	Type III IFN
IFNLR1	Type III IFN Receptor
IFNAR1	Type I IFN Receptor
IFNAR2	Type I IFN Receptor
TLR1	TLRs
TLR2	TLRs
TLR3	TLRs
TLR4	TLRs
TLR5	TLRs
TLR6	TLRs
TLR7	TLRs
TLR8	TLRs
TLR9	TLRs
TLR10	TLRs
TNF
TNFRSF1A
NOD1
NOD2
IL25
IL33
CXCL5
SOCS1
SOCS3
IL4
IL5
IL13
CEACAM1
CEACAM6
ICAM1
ICAM2
ICAM3
ICAM4
ICAM5
TICAM1
TICAM2
IL17A
IL10
FOXJ1
MYD88
PIGR
CSF3

### Sheet: SARS-CoV-2 Related
Gene.ID	Function	PMID
ACE2	SARS-CoV-2 Receptor	32142651
TMPRSS2	ACE2 ectodomain cleavage	32142651
ADAM17	ACE2 ectodomain cleavage	24227843
TMPRSS4	Activates influenza viruses	19158246
CTSL	Can be involved in priming S protein	16081529
HAT	Activates influenza viruses	22558251
ANPEP	Receptor for HCoV-22944	1350662
ST6GAL1	synthesis of α(2,6)-linked and α(2,3)-linked sialic acids recognized by influenza	31189111
ST3GAL4	synthesis of α(2,6)-linked and α(2,3)-linked sialic acids recognized by influenza	31189111
DPP4	MERS-CoV Receptor	23486063
GRP78	MERS-CoV cell binding	29887526
CD147	SARS-Cov cell invasion	15688292

### Sheet: Basal markers
Gene	Passed.Filter
KRT17	YES
S100A2	YES
MIR205HG	YES
SERPINF1	NO
FHL2	NO
IGFBP2	NO
KRT15	YES
MYC	NO
KRT5	YES
GPC3	NO
ZFP36L2	NO
ALDH3A1	YES
APOD	NO
HMGB3	YES
MT2A	NO
ADH1C	YES
PRSS23	NO
AQP3	YES
LMO4	NO
KRT19	NO
GAPDH	NO
GLUL	NO
SERPINB3	YES
DDIT4	NO
IGFBP3	NO
SERPINB4	NO
AQP5	YES
H2AFZ	NO
HMGB2	NO
TUBA1B	NO
STMN1	NO
BIRC5	NO
MKI67	NO
TUBB	NO
UBE2C	NO
TOP2A	NO
TK1	NO
KIAA0101	NO
NUSAP1	NO
PTTG1	NO
CENPF	NO
TYMS	NO
CKS1B	NO
HMGB1	NO
RRM2	NO
HIST1H4C	NO
CDK1	NO
CCNB1	NO
PTMA	NO
HMGN2	NO
PCNA	NO
DUT	NO
HMGA1	NO
CKS2	NO
IGFBP6	NO
KRT6A	YES
YEATS4	NO
ARL6IP1	NO
CCT2	NO
KRT13	YES

### Sheet: Secretory markers
Gene	Passed.Filter
SCGB3A2	YES
CYP2B7P	NO
MGP	NO
RNASE1	YES
VIM	NO
AREG	NO
FAM3D	NO
S100P	NO
WFDC2	NO
CYP2F1	NO
VMO1	NO
MSMB	NO
TSPAN8	YES
MDK	YES
SERPINB3	NO
XBP1	NO
LCN2	NO
C15orf48	NO
CTSC	NO
WFDC21P	NO
BPIFB1	NO
CXCL6	NO
MUC5B	NO
SCGB3A1	YES
SCGB1A1	YES
TMEM45A	YES
SERPINA3	NO
SAA1	NO
SAA2	NO
RARRES1	NO
CP	NO
MMP7	NO
FCGBP	NO
PI3	NO
AKR1C1	NO
ANKRD36C	NO
LTF	NO
UBD	NO
IL6	NO
C3	NO
S100A9	NO
PIGR	YES
CCL20	NO
CXCL1	NO
TFF3	NO

### Sheet: Ciliated markers
Gene	Passed.Filter
TMEM190	YES
CAPS	YES
C9orf24	YES
C20orf85	YES
TPPP3	NO
FAM183A	YES
C1orf194	YES
RSPH1	YES
SNTN	YES
CETN2	YES
C11orf88	YES
PIFO	YES
ODF3B	YES
C9orf116	YES
C5orf49	YES
C2orf40	NO
LRRIQ1	YES
DYNLRB2	YES
ZMYND10	YES
CAPSL	YES
MORN2	YES
C12orf75	YES
MS4A8	YES
CCDC78	YES
DYNLL1	NO
FAM92B	YES
CCDC146	YES
CCDC170	YES
PSENEN	YES
TUBA1A	NO
TSPAN1	NO
MORN5	YES
ROPN1L	YES
TUBB4B	NO
C9orf135	YES
FABP6	YES
WDR54	YES
FAM229B	YES
DNAH5	YES
CDHR3	YES
TSPAN19	YES
EFHC1	YES
FOXJ1	YES
LRRC23	YES
RSPH9	YES
HSP90AA1	NO
ERICH3	YES
TCTEX1D2	NO
TEKT1	YES
MRPS31	YES
CIB1	NO
FAM216B	YES
CALM1	NO
WDR38	YES
EFCAB1	YES
CFAP53	YES
IK	YES
SPAG6	YES
LRRC46	YES
DNALI1	YES
DNAH12	YES
CCDC17	YES
SMIM22	YES
FAM81B	YES
CFAP43	YES
PRDX5	NO
C11orf97	YES
KIF9	YES
LDLRAD1	YES
SPA17	YES
CCDC173	YES
UFC1	YES
WDR86-AS1	NO
TUBA4B	YES
SPAG17	YES
IFT27	YES
SPATA18	YES
NME5	YES
DPCD	YES
CD164L2	YES
CEP126	YES
DYNC2H1	YES
POLR2I	YES
CCDC153	YES
TEKT2	YES
CATSPERD	YES
MLF1	YES
PPIL6	YES
FAM166B	NO
C6orf118	YES
CCDC74A	YES
NUDC	YES
STK33	YES
MNS1	YES
IQCG	YES
CCDC181	YES
OSCP1	YES
RSPH4A	YES
PRR29	NO
SPEF1	YES
FAM174A	YES
ARMC3	YES
DYDC2	YES
DYNLT1	YES
WDR78	YES
SAXO2	NO
SRI	YES
CCDC113	YES
CFAP52	YES
TMEM231	YES
DNAAF1	YES
RIIAD1	YES
FAM227A	YES
PACRG	YES
CFAP45	YES
ENKUR	YES
DNAH7	YES
CD59	NO
UBXN10	YES
DAW1	YES
DRC1	YES
GPR162	YES
DNAI2	YES
DCDC2B	YES
HYDIN	YES
UBXN11	NO
EFCAB10	YES
ZBBX	YES
DNAH6	YES
ANKRD66	YES
CTSS	NO
SPEF2	YES
CDS1	YES
TAX1BP1	NO
DNAAF3	YES
SPAG8	YES
B9D1	YES
AKAP14	YES
STMND1	YES
SPAG16	YES
STOML3	YES
DNPH1	YES
DZIP3	YES
IFT22	YES
TMC5	YES
C22orf15	YES
TNFAIP8L1	NO
VSTM2L	YES
SSBP4	NO
CES1	NO
DNAH11	YES
C21orf58	YES
KCTD12	NO
HSPB11	YES
SCGB2A1	YES
MAP1B	NO
NQO1	NO
IGFBP7	NO
WRB	YES
P4HTM	YES
COPRS	YES
RUVBL2	YES
RABL2B	YES
CFAP221	YES
TCTEX1D4	NO
RFX3	YES
RUVBL1	YES
AKAP9	YES
CENPM	YES
IGFBP5	NO
CH17-340M24.3	YES
CLUAP1	YES
ENDOG	NO
IFT43	NO
ODF2L	YES
ARHGAP18	NO
KIF21A	YES
DNAJA4	YES
HIPK1	NO
PCM1	NO
HSPH1	NO
ALDH3B1	NO
IFT57	NO
CYSTM1	YES
GSTA1	YES
CLDN3	YES
METTL7A	NO
PDLIM4	NO
PLAC8	NO
AGR3	YES
SQLE	YES
NUCB2	NO
IFI6	NO
CKB	NO
GSTA2	YES
BASP1	NO
ATPIF1	YES
C1orf189	NO
HSBP1	YES
HRASLS2	NO
CRIP1	NO
WBSCR27	YES
LINC01571	NO
H2AFJ	NO
CARS	NO
C11orf70	YES
DPY30	YES
CFAP126	NO
KRT42P	NO
WDR66	YES
DHRS9	NO
TBCA	YES
MRLN	NO
CD24	YES
PIH1D3	YES
LRRC10B	YES
CALML4	NO
C21orf59	YES
C6orf165	NO
CCDC42B	NO
HSPBP1	YES
FHAD1	YES
CC2D2A	YES
LRP11	YES
DNAL1	YES
HN1L	YES
MGMT	NO
CRNDE	YES
RPA3	YES
COQ4	YES
CTXN1	NO
JOSD2	NO
C14orf142	YES
LRRC48	NO
RAMP1	NO
LOC100506844	NO
ARL3	NO
ZDHHC1	YES
CFAP44	YES
UCP2	NO
C11orf74	YES
PROM1	YES
LGALS3	NO
ALOX15	YES
LRTOMT	YES
WDR34	YES
PSCA	NO
SSB	NO
IGFBP2	NO
RRAD	NO
RP1	YES
CST6	YES
HIST1H1C	NO
